# NSP4 mutation T492I drives rapid evolution of SARS-CoV-2 toward Omicron

**DOI:** 10.1101/2024.07.05.602217

**Authors:** Xiaoyuan Lin, Zhou Sha, Chunlin Zhang, Julia M. Adler, Ricardo Martin Vidal, Christine Langner, Beibei Fu, Yan Xiong, Meng Tan, Chen Jiang, Hao Zeng, Xiaokai Zhang, Qian Li, Jingmin Yan, Xiaoxue Lu, Shiwei Wang, Xuhu Mao, Dusan Kunec, Jakob Trimpert, Haibo Wu, Quanming Zou, Zhenglin Zhu

## Abstract

T492I, a mutation encountered in SARS-CoV-2 nonstructural protein 4 (NSP4), enhances viral replication and alters nonstructural protein cleavage, causing potential evolutionary impacts. Through comprehensive comparative analyses based on evolve-and-resequence experiments of SARS-CoV-2 wild-type and Delta strains with or without T492I, we demonstrate that NSP4 T492I not only increases the mutation rate, but also accelerates the emergence of many mutations characteristic for Omicron variants. Accordingly, viral populations that evolved from ancestors with T492I, show Omicron-biased selective forces and increases in viral replication, infectivity, immune evasion capacity, potentials for cross-species transmission and receptor-binding affinity. Aside from enhanced replication, we observed stronger epistasis regarding viral replication and infectivity in T492I than in S N501Y and NSP6 ΔSGF; this facilitates the regulation of mutation types, which can drive fast evolution of Omicron specific mutations. Our results highlight the role of an important replication-enhancing mutation in regulating the evolutionary rates and mutational trends of SARS-CoV-2.
