## Supplemental Table for "NSP4 mutation T492I drives rapid evolution of SARS-CoV-2 toward Omicron"

### Sheet: S1
Table S1. Information on the high-frequency nonsynonymous mutations, related to Figure 1.
T492I-Promoted Mutation	Fixed Omicron Mutation	Mutation	90-day eWT-T			45-day eWT-T			90-day eWT-I			45-day eWT-I			90-day eDelta-T			45-day eDelta-T			90-day eDelta-I			45-day eDelta-I
			R1	R2	R3	R1	R2	R3	R1	R2	R3	R1	R2	R3	R1	R2	R3	R1	R2	R3	R1	R2	R3	R1	R2	R3
Y	Y	NSP4:T492I	0	0	0.0105	0	0	0	0.6015	0.7973	0.7561	0.8873	0.975	0.942	0.5846	0.5756	0.7584	0.1464	0.1602	0.1618	1	1	1	1	1	1
Y	Y	S:D614G	0.9996	0.9995	0.9999	0.9997	0.9996	0.9995	0.9099	0.9423	0.9446	0.638	0.8526	0.633	NA	NA	NA	NA	NA	NA	NA	NA	NA	NA	NA	NA
Y	Y	S:T478K	0	0	0	0	0	0	0.6372	0.7706	0.7219	0.5869	0.8132	0.5461	NA	NA	NA	NA	NA	NA	NA	NA	NA	NA	NA	NA
Y	Y	S:G142D	0	0	0.0124	0	0	0	0.4744	0.7727	0.7587	0.5163	0.8192	0.5907	NA	NA	NA	NA	NA	NA	NA	NA	NA	NA	NA	NA
Y	Y	NSP13:L77P	NA	NA	NA	NA	NA	NA	NA	NA	NA	NA	NA	NA	0.4434	0.4612	0.2521	0.1491	0.176	0.1626	0.895	0.8174	0.9361	0.7734	0.7782	0.8786
Y	Y	NSP3:K419E	NA	NA	NA	NA	NA	NA	NA	NA	NA	NA	NA	NA	0.4295	0.4445	0.2543	0.1499	0.1428	0.1522	0.8858	0.8005	0.9382	0.7605	0.7574	0.8462
Y	Y	NSP14:V394A	NA	NA	NA	NA	NA	NA	NA	NA	NA	NA	NA	NA	0.429	0.4428	0.2359	0.1481	0.1633	0.1513	0.8852	0.7917	0.9396	0.7757	0.7721	0.8688
Y	Y	NSP3:S1469P	NA	NA	NA	NA	NA	NA	NA	NA	NA	NA	NA	NA	0.4122	0.4394	0.2447	0.128	0.15	0.1519	0.8866	0.8063	0.9315	0.7597	0.7227	0.8585
Y	Y	NSP3:S488A	NA	NA	NA	NA	NA	NA	NA	NA	NA	NA	NA	NA	0.4214	0.4405	0.2525	0.1533	0.1682	0.1553	0.8769	0.7987	0.9232	0.729	0.7489	0.8337
Y	Y	S:N950D	NA	NA	NA	NA	NA	NA	NA	NA	NA	NA	NA	NA	0.3943	0.4322	0.2352	0.1433	0.1538	0.1573	0.9016	0.8086	0.9365	0.7821	0.7377	0.8688
Y	Y	NS7b:I40T	NA	NA	NA	NA	NA	NA	NA	NA	NA	NA	NA	NA	0.3852	0.4129	0.2407	0.1893	0.1802	0.1409	0.9081	0.8272	0.9236	0.7849	0.7702	0.8445
Y	Y	NSP3:V171G	NA	NA	NA	NA	NA	NA	NA	NA	NA	NA	NA	NA	0.3923	0.4194	0.2411	0.1411	0.149	0.1602	0.8961	0.8089	0.9343	0.7467	0.7502	0.857
Y	Y	M:T82I	NA	NA	NA	NA	NA	NA	NA	NA	NA	NA	NA	NA	0.3859	0.4006	0.2196	0.1264	0.119	0.1334	0.9054	0.8283	0.9308	0.7705	0.7389	0.8449
Y	Y	NSP4:L167V	NA	NA	NA	NA	NA	NA	NA	NA	NA	NA	NA	NA	0.4093	0.4123	0.2306	0.1382	0.1468	0.1509	0.882	0.7916	0.9304	0.7491	0.7537	0.8525
Y	Y	N:C215G	NA	NA	NA	NA	NA	NA	NA	NA	NA	NA	NA	NA	0.3549	0.3951	0.2362	0.1687	0.1496	0.1284	0.9089	0.8204	0.9258	0.7561	0.756	0.8339
Y	Y	NS3:L26S	NA	NA	NA	NA	NA	NA	NA	NA	NA	NA	NA	NA	0.3794	0.4079	0.2298	0.1411	0.1314	0.1425	0.8921	0.8009	0.9284	0.773	0.7595	0.8609
Y	Y	NS7a:A82V	NA	NA	NA	NA	NA	NA	NA	NA	NA	NA	NA	NA	0.3677	0.3911	0.2217	0.123	0.1208	0.1302	0.8987	0.8124	0.9219	0.7327	0.7101	0.8153
Y	Y	NSP6:A77T	NA	NA	NA	NA	NA	NA	NA	NA	NA	NA	NA	NA	0.4056	0.4253	0.2119	0.1305	0.1476	0.161	0.8665	0.7609	0.9199	0.7591	0.7325	0.8559
Y	Y	N:G63D	NA	NA	NA	NA	NA	NA	NA	NA	NA	NA	NA	NA	0.3581	0.3821	0.2094	0.1592	0.1429	0.1139	0.9067	0.8172	0.9162	0.7687	0.7543	0.8206
Y	Y	NS7a:I120T	NA	NA	NA	NA	NA	NA	NA	NA	NA	NA	NA	NA	0.3673	0.3868	0.2207	0.1504	0.1245	0.1302	0.8953	0.7991	0.9086	0.7173	0.7099	0.7825
Y	Y	NSP4:L294V	NA	NA	NA	NA	NA	NA	NA	NA	NA	NA	NA	NA	0.3823	0.4153	0.2226	0.1327	0.132	0.1379	0.8492	0.7763	0.9045	0.6472	0.6997	0.7981
Y	Y	S:G156E	NA	NA	NA	NA	NA	NA	NA	NA	NA	NA	NA	NA	0.3659	0.3994	0.2012	0.1298	0.1368	0.1326	0.8812	0.7743	0.9246	0.7187	0.7035	0.8072
Y	Y	S:--157_158FR	NA	NA	NA	NA	NA	NA	NA	NA	NA	NA	NA	NA	0.3659	0.3994	0.2012	0.1298	0.1368	0.1326	0.8812	0.7743	0.9246	0.7187	0.7035	0.8072
Y	Y	NS8:--119_120DF	NA	NA	NA	NA	NA	NA	NA	NA	NA	NA	NA	NA	0.3116	0.3198	0.176	0.1714	0.1564	0.1313	0.8769	0.7782	0.8844	0.6903	0.6823	0.7801
Y	Y	NSP3:L1228P	NA	NA	NA	NA	NA	NA	NA	NA	NA	NA	NA	NA	0.2422	0.2424	0.1398	0.0758	0.0841	0.0865	0.775	0.6611	0.8662	0.6018	0.5911	0.7538
Y	Y	NSP1:-85M	NA	NA	NA	NA	NA	NA	NA	NA	NA	NA	NA	NA	0.2403	0.2579	0.1363	0.0747	0.0744	0.0866	0.7821	0.6453	0.8513	0.5788	0.541	0.7457
Y	Y	N:R203K	0.4054	0	0.1847	0.1227	0	0.061	0.6793	0.8117	0.8406	0.6818	0.8492	0.727	NA	NA	NA	NA	NA	NA	NA	NA	NA	NA	NA	NA
Y	Y	N:M203K	NA	NA	NA	NA	NA	NA	NA	NA	NA	NA	NA	NA	0.0438	0.1014	0.1785	0.0468	0.0484	0.1132	0.8971	0.8018	0.9147	0.7388	0.7375	0.82
Y	N	S:P681H	0.2387	0	0.1834	0.0365	0	0.0478	0.5521	0.7673	0.7472	0.5318	0.8232	0.564	NA	NA	NA	NA	NA	NA	NA	NA	NA	NA	NA	NA
Y	N	S:R681H	NA	NA	NA	NA	NA	NA	NA	NA	NA	NA	NA	NA	0	0.1159	0.1341	0	0.0598	0.0414	0.8844	0.7977	0.9254	0.7625	0.7588	0.8588
Y	Y	S:N501Y	0.4031	0	0.6438	0.1141	0	0.0951	0.9003	0.9408	0.9425	0.6788	0.8366	0.6461	0.3712	0.3888	0.2191	0.1061	0.13	0.1293	0.8814	0.7977	0.9242	0.7626	0.781	0.8418
Y	Y	NSP6:S106-	0.3896	0	0.6387	0.1204	0	0.0971	0.8867	0.9284	0.9314	0.5584	0.7761	0.5369	0.4052	0.4137	0.216	0.1241	0.13	0.1383	0.8743	0.7744	0.9245	0.6929	0.6878	0.7984
Y	Y	NSP6:G107-	0.3896	0	0.6387	0.1204	0	0.0971	0.8867	0.9284	0.9314	0.5584	0.7761	0.5369	0.4052	0.4137	0.216	0.1241	0.13	0.1383	0.8743	0.7744	0.9245	0.6929	0.6878	0.7984
Y	Y	S:K417N	0	0	0.4646	0	0	0.0493	0.88	0.9412	0.9249	0.6656	0.8526	0.6432	0.2986	0.2691	0	0.0617	0.0696	0	0.8958	0.8309	0.9381	0.7723	0.7969	0.867
Y	Y	N:G204R	0.4054	0	0.1847	0.1227	0	0.061	0.6793	0.8117	0.8406	0.6818	0.8492	0.727	0.0438	0.1014	0.1785	0.0468	0.0484	0.1132	0.8971	0.8018	0.9147	0.7388	0.7375	0.82
Y	Y	E:T9I	0.0905	0.1431	0.0609	0.1153	0.1373	0.1134	0.5992	0.7844	0.7741	0.5879	0.8307	0.6203	0	0	0	0	0	0	0.8997	0.8275	0.9308	0.7603	0.7553	0.8467
Y	Y	NSP4:L264F	0	0	0.4318	0	0	0.041	0.2757	0.8974	0.89	0.0521	0.825	0.5781	0.3161	0.289	0	0.0623	0.0656	0	0.8763	0.0704	0.9226	0.6975	0.0836	0.8276
Y	Y	S:H655Y	0.1402	0	0	0.0751	0	0	0.568	0.771	0.739	0.5523	0.808	0.5686	0.0617	0	0.0815	0.0655	0	0.0983	0.8751	0.7861	0.9207	0.7372	0.737	0.8506
Y	Y	M:A63T	0	0	0	0	0	0	0.633	0.7843	0.7965	0.5837	0.8254	0.6242	0	0	0	0	0	0	0.9069	0.8405	0.9314	0.7898	0.7763	0.8517
Y	Y	S:S477N	0	0	0	0	0	0	0.6372	0.7706	0.7219	0.5869	0.8132	0.5461	0	0	0	0	0	0	0.8763	0.835	0.9313	0.7447	0.8101	0.8286
Y	Y	S:E484A	0	0	0	0	0	0	0.6255	0.7725	0.7323	0.6243	0.8329	0.5979	0	0	0	0	0	0	0.8813	0.8221	0.9278	0.7862	0.8341	0.8511
Y	Y	M:Q19E	0	0	0	0	0	0	0.6132	0.7426	0.7719	0.547	0.7845	0.5522	0	0	0	0	0	0	0.8909	0.8173	0.9238	0.7489	0.7676	0.8279
Y	Y	N:P13L	0	0	0	0	0	0	0.6268	0.7277	0.8089	0.577	0.7622	0.5998	0	0	0	0	0	0	0.8931	0.8075	0.8874	0.7114	0.7017	0.7762
Y	Y	S:N969K	0	0	0	0	0	0	0.5473	0.7823	0.7624	0.5068	0.821	0.5905	0	0	0	0	0	0	0.8964	0.7947	0.9364	0.7779	0.7418	0.8645
Y	Y	S:Q498R	0	0	0	0	0	0	0.6032	0.7653	0.7331	0.6055	0.8157	0.5969	0	0	0	0	0	0	0.8798	0.8059	0.9237	0.7664	0.7915	0.8398
Y	Y	S:Y505H	0	0	0	0	0	0	0.5793	0.7667	0.7351	0.5832	0.8151	0.5964	0	0	0	0	0	0	0.8822	0.7955	0.9239	0.7604	0.7727	0.8383
Y	Y	S:Q954H	0	0	0	0	0	0	0.5261	0.7756	0.7398	0.5016	0.8231	0.5712	0	0	0	0	0	0	0.8957	0.7946	0.9319	0.774	0.7114	0.8549
Y	Y	S:N679K	0	0	0	0	0	0	0.5471	0.7646	0.7366	0.5301	0.823	0.5535	0	0	0	0	0	0	0.8828	0.7988	0.9264	0.7565	0.7585	0.8619
Y	Y	N:E31-	0	0	0	0	0	0	0.5863	0.6972	0.7803	0.5401	0.7298	0.5682	0	0	0	0	0	0	0.8883	0.7874	0.887	0.6741	0.6672	0.7413
Y	Y	N:R32-	0	0	0	0	0	0	0.5863	0.6972	0.7803	0.5401	0.7298	0.5682	0	0	0	0	0	0	0.8883	0.7874	0.887	0.6741	0.6672	0.7413
Y	Y	S:S375F	0	0	0	0	0	0	0.5224	0.7498	0.7065	0.542	0.8009	0.5655	0	0	0	0	0	0	0.8847	0.8191	0.9338	0.7919	0.7873	0.8496
Y	Y	S:S373P	0	0	0	0	0	0	0.5018	0.7664	0.7285	0.5289	0.8046	0.581	0	0	0	0	0	0	0.8894	0.7952	0.9339	0.8039	0.7754	0.8525
Y	Y	S:N440K	0	0	0	0	0	0	0.4709	0.7533	0.725	0.5539	0.8343	0.5883	0	0	0	0	0	0	0.9016	0.7994	0.9403	0.7395	0.7314	0.8614
Y	Y	S:D796Y	0	0	0	0	0	0	0.5129	0.7327	0.7053	0.5418	0.8223	0.5823	0	0	0	0	0	0	0.8783	0.7866	0.9251	0.7727	0.7626	0.8554
Y	N	S:G339D	0	0	0	0	0	0	0.5396	0.7732	0.7303	0.5792	0.8304	0.6023	0	0	0	0	0	0	0.8514	0.7453	0.8873	0.8104	0.8141	0.8675
Y	Y	S:N764K	0	0	0	0	0	0	0.502	0.7231	0.6995	0.5292	0.8074	0.5558	0	0	0	0	0	0	0.868	0.7635	0.9166	0.751	0.7547	0.8467
Y	Y	NSP14:I42V	0	0	0	0	0	0	0.4775	0.7284	0.6876	0.5067	0.8036	0.5342	0	0	0	0	0	0	0.8708	0.7723	0.9248	0.7239	0.717	0.8549
Y	Y	NSP5:P132H	0	0	0	0	0	0	0.4321	0.6394	0.5993	0.4452	0.7294	0.445	0	0	0	0	0	0	0.8242	0.7417	0.8943	0.654	0.6703	0.793
Y	Y	S:S371F	0	0	0.0102	0	0	0	0.0116	0.7679	0.73	0	0.8044	0.5802	0	0	0	0	0	0	0.8871	0.0975	0.9289	0.8013	0.1386	0.8535
Y	Y	S:R408S	0	0	0.011	0	0	0	0	0.7858	0.7411	0	0.8324	0.5842	0	0	0	0	0	0	0.898	0.0585	0.9372	0.7792	0.1024	0.8663
Y	Y	NS3:T223I	0	0	0	0	0	0	0	0.7576	0.7599	0	0.7969	0.5716	0	0	0	0	0	0	0.8979	0.0614	0.9302	0.7464	0.0807	0.8533
Y	Y	S:D405N	0	0	0	0	0	0	0	0.7767	0.7261	0	0.8354	0.5799	0	0	0	0	0	0	0.8987	0.0636	0.9385	0.7814	0.1086	0.8644
Y	Y	NSP3:T24I	0	0	0	0	0	0	0	0.7573	0.7144	0	0.7879	0.5263	0	0	0	0	0	0	0.8907	0.065	0.9308	0.7499	0.1011	0.8573
Y	Y	S:T376A	0	0	0	0	0	0	0	0.7498	0.7065	0	0.8009	0.5655	0	0	0	0	0	0	0.8847	0.0746	0.9338	0.7919	0.1063	0.8496
Y	Y	NSP12:S711F	0	0	0	0	0	0	0	0.742	0.6996	0	0.7933	0.5388	0	0	0	0	0	0	0.8809	0.0635	0.933	0.763	0.0996	0.8655
Y	Y	NSP13:R392C	0	0	0	0	0	0	0	0.7272	0.6973	0	0.7969	0.5309	0	0	0	0	0	0	0.8812	0.0633	0.928	0.7556	0.0998	0.87
Y	Y	NSP3:G489S	0	0	0	0	0	0	0	0.731	0.6909	0	0.7764	0.53	0	0	0	0	0	0	0.8769	0.0613	0.9232	0.729	0.0792	0.8337
Y	Y	NSP15:T112I	0	0	0	0	0	0	0	0.7289	0.7006	0	0.7942	0.5253	0	0	0	0	0	0	0.8672	0.0559	0.9238	0.7371	0.0937	0.8455
Y	Y	NSP1:S135R	0	0	0	0	0	0	0	0.7838	0.7535	0	0.808	0.5707	0	0	0	0	0	0	0.8019	0.061	0.867	0.6036	0.076	0.7511
Y	Y	S:L24-	0	0	0	0	0	0	0	0.7187	0.6846	0	0.7274	0.4635	0	0	0	0	0	0	0.8736	0.0532	0.9124	0.7001	0.077	0.7769
Y	Y	S:P25-	0	0	0	0	0	0	0	0.7187	0.6846	0	0.7274	0.4635	0	0	0	0	0	0	0.8736	0.0532	0.9124	0.7001	0.077	0.7769
Y	Y	S:P26-	0	0	0	0	0	0	0	0.7187	0.6846	0	0.7274	0.4635	0	0	0	0	0	0	0.8736	0.0532	0.9124	0.7001	0.077	0.7769
Y	Y	S:A27S	0	0	0	0	0	0	0	0.7187	0.6846	0	0.7274	0.4635	0	0	0	0	0	0	0.8736	0.0532	0.9124	0.7001	0.077	0.7769
Y	Y	S:V213G	0	0	0	0	0	0	0	0.7584	0.7282	0	0.8197	0.5724	0	0	0	0	0	0	0.855	0	0.8915	0.7671	0.098	0.8557
Y	Y	NSP4:T327I	0	0	0	0	0	0	0	0.7139	0.6549	0	0.7802	0.4986	0	0	0	0	0	0	0.8763	0.0578	0.9245	0.7211	0.0856	0.839
Y	Y	N:S413R	0	0	0	0	0	0	0	0.7769	0.7913	0	0.7914	0.6341	0	0	0	0	0	0	0.7314	0.0541	0.7891	0.5766	0.0746	0.6502
Y	Y	N:S33-	0	0	0	0	0	0	0.5863	0	0.7803	0.5401	0.7298	0.5682	0	0	0	0	0	0	0.8883	0.7874	0.0635	0.6195	0.6131	0.7166
Y	N	S:Q493R	0	0	0	0	0	0	0.6095	0	0.7292	0.6133	0	0.5971	0	0	0	0	0	0	0.8496	0.7543	0	0.6973	0.732	0
N	N	NSP6:T10I	0.1247	0.2047	0.0692	0.1874	0.1968	0.1918	0.0126	0	0.0138	0.06	0.022	0.0564	0.4373	0.4189	0.5824	0.6801	0.6702	0.6593	0.0848	0.1582	0.0545	0.1778	0.188	0.0979
N	Y	NS8:S84L	0.9999	0.9998	0.9999	0.9999	1	0.9999	0.9997	0.9997	1	0.9997	0.9996	0.9999	NA	NA	NA	NA	NA	NA	NA	NA	NA	NA	NA	NA
N	N	S:L452R	0	0	0	0	0	0	0	0.7127	0	0	0.7621	0	NA	NA	NA	NA	NA	NA	NA	NA	NA	NA	NA	NA
N	N	S:T95I	0	0	0	0	0	0	0.5229	0	0	0.5311	0	0	NA	NA	NA	NA	NA	NA	NA	NA	NA	NA	NA	NA
N	Y	S:R452L	NA	NA	NA	NA	NA	NA	NA	NA	NA	NA	NA	NA	0.4607	0.4631	0.2552	0.1536	0.234	0.2178	0.8995	0.8109	0.039	0.6719	0.6672	0
N	Y	S:I95T	NA	NA	NA	NA	NA	NA	NA	NA	NA	NA	NA	NA	0.397	0.4019	0.2215	0.1415	0.145	0.1454	0.8824	0.0733	0.9231	0.7697	0.094	0.848
N	N	S:R19T	NA	NA	NA	NA	NA	NA	NA	NA	NA	NA	NA	NA	0.3964	0.4128	0.2183	0.1331	0.1385	0.1372	0	0.7565	0	0	0.6676	0
N	Y	S:T19I	0	0	0	0	0	0	0	0.7377	0.709	0	0.7616	0.5019	NA	NA	NA	NA	NA	NA	NA	NA	NA	NA	NA	NA
N	Y	S:R19I	NA	NA	NA	NA	NA	NA	NA	NA	NA	NA	NA	NA	0	0	0	0	0	0	0.874	0.0554	0.9191	0.7203	0.0818	0.8055
N	N	NSP6:L260F	0.2868	0	0.4033	0.05	0	0.039	0.7418	0.5454	0.1955	0.528	0.2365	0.068	0.2669	0.2684	0.1748	0.0631	0.0668	0.0626	0.0409	0.691	0.4975	0.0719	0.639	0.2249
N	N	N:D377Y	0	0	0	0	0	0	0	0	0	0	0	0	0.6205	0.5844	0.77	0.8245	0.8521	0.8677	0.1195	0.1655	0.086	0.2273	0.247	0.1799
N	N	S:K986N	0	0	0	0	0	0	0	0	0	0	0	0	0.5759	0.5485	0.7222	0.8096	0.809	0.7971	0.103	0.1808	0.0618	0.2216	0.2288	0.1317
N	N	S:D80A	0	0	0.5107	0	0	0.0548	0.3441	0.1691	0.2008	0.0618	0.0146	0.0279	0.3627	0.3161	0	0.0828	0.0885	0	0	0	0	0	0	0
N	N	S:T76I	0.5774	0.9967	0.3047	0.8741	0.9529	0.8945	0	0	0	0	0	0	0	0	0	0	0	0	0	0	0	0	0	0
N	Y	S:R346T	0	0	0	0	0	0	0	0.7446	0	0	0	0	0	0	0	0	0	0	0.0312	0.0617	0.9128	0.0846	0.0971	0.04
N	N	M:D3N	0	0	0	0	0	0	0	0.7306	0	0	0	0	0	0	0	0	0	0	0.0237	0.052	0.912	0.0703	0.0727	0.0328
N	Y	NSP4:L438F	0	0	0	0	0	0	0	0	0.7061	0	0	0.5664	0	0	0	0	0	0	0.8837	0.0689	0.0385	0.7057	0	0
N	N	NSP2:R362C	0	0	0	0	0	0	0	0.7545	0	0	0	0	0	0	0	0	0	0	0	0	0.8919	0	0	0
N	N	S:F486V	0	0	0	0	0	0	0	0.7584	0	0	0.8207	0	0	0	0	0	0	0	0	0	0.8768	0.0727	0.0738	0.8397
N	N	NSP3:P1403S	0	0	0	0	0	0	0	0.755	0	0	0	0	0	0	0	0	0	0	0	0	0.8792	0	0	0
N	N	N:S327L	0	0	0	0	0	0	0	0.7677	0	0	0	0	0	0	0	0	0	0	0	0	0.8609	0	0	0
N	Y	NS6:D61L	0	0	0	0	0	0	0	0	0.75	0	0.7883	0.5654	0	0	0	0	0	0	0.8356	0	0	0.6256	0	0.7572
N	N	N:S33F	0	0	0	0	0	0	0	0.6972	0	0	0	0	0	0	0	0	0	0	0	0	0.8235	0.0546	0.0541	0.0247
N	N	NSP5:P96H	0	0	0	0	0	0	0	0	0.6275	0	0	0.5114	0	0	0	0	0	0	0.8051	0	0	0.593	0	0
N	N	M:D3G	0	0	0	0	0	0	0.6005	0	0	0.5048	0	0	0	0	0	0	0	0	0	0.7813	0	0	0.683	0
N	N	S:L212I	0	0	0	0	0	0	0.58	0	0	0.5231	0	0	0	0	0	0	0	0	0	0.7727	0	0	0.6564	0
N	N	S:G496S	0	0	0	0	0	0	0.6015	0	0	0.6029	0	0	0	0	0	0	0	0	0	0.7497	0	0	0.7195	0
N	N	S:L981F	0	0	0	0	0	0	0.5488	0	0	0.54	0	0	0	0	0	0	0	0	0	0.7379	0	0	0.6503	0
N	Y	S:G446S	0	0	0	0	0	0	0.4319	0	0	0.4762	0	0	0	0	0	0	0	0	0.0266	0.7913	0.0294	0	0.6349	0
N	N	S:T547K	0	0	0	0	0	0	0.5366	0	0	0.5387	0	0	0	0	0	0	0	0	0	0.738	0	0	0.6626	0
N	N	NSP3:K38R	0	0	0	0	0	0	0.5327	0	0	0.4951	0	0	0	0	0	0	0	0	0	0.7375	0	0	0.6444	0
N	N	NSP12:T560I	0	0	0	0	0	0	0.4761	0	0	0.5034	0	0	0	0	0	0	0	0	0	0.7422	0	0	0.6601	0
N	N	NSP3:T1004I	0	0	0	0	0	0	0.496	0	0	0.5146	0	0	0	0	0	0	0	0	0	0.7201	0	0	0.6637	0
N	N	NSP3:A1892T	0	0	0	0	0	0	0.4804	0	0	0.4885	0	0	0	0	0	0	0	0	0	0.7236	0	0	0.6241	0
N	N	NSP6:I189V	0	0	0	0	0	0	0.4924	0	0	0.5192	0	0	0	0	0	0	0	0	0	0.7031	0	0	0.6486	0
N	N	S:N856K	0	0	0	0	0	0	0.4882	0	0	0.5037	0	0	0	0	0	0	0	0	0	0.7017	0	0	0.6226	0
N	N	S:L5F	0	0.0125	0	0.0125	0.0156	0.0134	0.4859	0	0	0.474	0	0	0	0	0	0	0	0	0	0.6763	0	0	0.5824	0
N	Y	NSP9:T35I	0	0	0	0	0	0	0	0	0.5118	0	0	0.2372	0	0	0	0	0	0	0.6494	0	0.0101	0.2926	0	0
N	N	S:A67V	0	0	0	0	0	0	0.4373	0	0	0.4474	0	0	0	0	0	0	0	0	0	0.675	0	0	0.5875	0
N	N	S:S371L	0	0	0	0	0	0	0.4478	0	0	0.5058	0	0	0	0	0	0	0	0	0	0.6517	0	0	0.6229	0
N	N	NSP3:L1266I	0	0	0	0	0	0	0.4975	0	0	0.468	0	0	0	0	0	0	0	0	0	0.588	0	0	0.4842	0
N	N	S:214_215insEPE	0	0	0	0	0	0	0	0	0	0	0	0	0	0	0	0	0	0	0	0.5093	0	0	0	0
N	Y	NSP6:F108-	0.3896	0	0.6387	0.1204	0	0.0971	0.4245	0.9284	0.9314	0.1078	0.7761	0.5369	0.4052	0.4137	0.216	0.1241	0.13	0.1383	0.8743	0.0645	0.9245	0.6929	0.0918	0.7984
N	N	S:H69-	0.2359	0	0.1581	0.0378	0	0.044	0.4373	0.7222	0	0.4474	0.7539	0	0	0.1092	0.14	0	0.061	0.0465	0	0.675	0.8793	0.0825	0.7096	0.794
N	N	S:V70-	0.2359	0	0.1581	0.0378	0	0.044	0.4373	0.7222	0	0.4474	0.7539	0	0	0.1092	0.14	0	0.061	0.0465	0	0.675	0.8793	0.0825	0.7096	0.794
N	Y	S:Y144-	0.2387	0	0.1711	0.0434	0	0.0537	0.4744	0	0	0.5163	0	0	0	0.1003	0.1173	0	0.0529	0.0393	0.027	0.7539	0.0346	0	0.6018	0
N	N	N:G30-	0	0	0	0	0	0	0	0.6972	0	0	0	0	0	0	0	0	0	0	0	0	0.8235	0.0546	0.0541	0.0247
N	N	S:N211-	0	0	0	0	0	0	0.58	0	0	0.5231	0	0	0	0	0	0	0	0	0	0.7727	0	0	0.6564	0
N	N	NSP6:L105-	0	0	0	0	0	0	0.4622	0	0	0.4506	0	0	0	0	0	0	0	0	0	0.7099	0	0	0.596	0
N	N	S:V143-	0	0	0	0	0	0	0.4744	0	0	0.5163	0	0	0	0	0	0	0	0	0	0.6757	0	0	0.6018	0
N	N	S:Y145-	0	0	0	0	0	0	0.4744	0	0	0.5163	0	0	0	0	0	0	0	0	0	0.6757	0	0	0.6018	0
N	N	NSP3:S1265-	0	0	0	0	0	0	0.4975	0	0	0.468	0	0	0	0	0	0	0	0	0	0.588	0	0	0.4842	0
N	N	NSP1:K141-	0.0859	0.1499	0.0505	0.1578	0.135	0.1583	0	0	0	0.0182	0.7577	0.0165	0.0295	0.0331	0.0342	0.0453	0.0447	0.0468	0.0143	0.02	0	0.0253	0.0261	0.6614
N	N	NSP1:S142-	0.0859	0.1499	0.0505	0.1578	0.135	0.1583	0	0	0	0.0182	0.7577	0.0165	0.0295	0.0331	0.0342	0.0453	0.0447	0.0468	0.0143	0.02	0	0.0253	0.0261	0.6614
N	N	NSP1:F143-	0.0859	0.1499	0.0505	0.1578	0.135	0.1583	0	0	0	0.0182	0.7577	0.0165	0.0295	0.0331	0.0342	0.0453	0.0447	0.0468	0.0143	0.02	0	0.0253	0.0261	0.6614
N	N	NSP3:T6I	0	0	0	0	0	0	0	0	0	0	0	0	0.3791	0.3579	0.4733	0.5266	0.5449	0.5186	0.0581	0.1246	0.0351	0.1274	0.1193	0.0712
N	N	NSP3:L862F	0	0	0	0	0	0	0	0	0	0	0.8147	0	0	0	0	0	0	0	0	0	0	0	0	0.8261
N	N	NSP13:T501I	0	0	0	0	0	0	0	0	0	0	0.6444	0	0	0	0	0	0	0	0	0	0	0	0	0.6646
N	N	S:N658S	0	0	0	0	0	0	0	0	0	0	0.8122	0	0	0	0	0	0	0	0	0	0	0	0	0.8259
N	N	NS7b:L11F	0	0	0	0	0	0	0	0	0	0	0.7653	0	0	0	0	0	0	0	0	0	0	0	0	0.7657
N	N	N:P151S	0	0	0	0	0	0	0	0	0	0	0.7966	0	0	0	0	0	0	0	0	0	0	0	0	0.7813
NA' denotes not availablity for Delta-specific or WT-specific mutations.

### Sheet: S2
Table S2. Information on the high-frequency synonymous mutations, related to Figure 1.
T492I-Promoted Mutation	Fixed Omicron Mutation	Mutation	90-day eWT-T			45-day eWT-T			90-day eWT-I			45-day eWT-I			90-day eDelta-T			45-day eDelta-T			90-day eDelta-I			45-day eDelta-I
			R1	R2	R3	R1	R2	R3	R1	R2	R3	R1	R2	R3	R1	R2	R3	R1	R2	R3	R1	R2	R3	R1	R2	R3
N	N	NSP10:T13195C	0	0	0	0	0	0	0.4743	0	0	0.4819	0	0	0	0	0	0	0	0	0	0.7206	0	0	0.6399	0
N	N	NSP3:T5386G	0	0	0	0	0	0	0.5989	0	0	0.5672	0	0	0	0	0	0	0	0	0	0.7768	0	0	0.7077	0
N	N	NSP8:G12160A	0	0	0	0	0	0	0	0.7607	0	0	0.8429	0	0	0	0	0	0	0	0	0	0.9009	0.11	0.1135	0.8927
Y	Y	NSP4:A9424G	0	0	0	0	0	0	0	0.715	0.6711	0	0.7891	0.529	0	0	0	0	0	0	0.8575	0.0612	0.9068	0.6736	0.0723	0.8134
N	N	S:C22792T	0	0	0	0	0	0	0	0	0.7619	0	0	0.5808	0	0	0	0	0	0	0.8769	0	0	0.677	0	0
N	N	NSP4:T10000C	0	0	0	0	0	0	0	0	0.6947	0	0	0.5557	0	0	0	0	0	0	0.8389	0	0	0.6811	0	0
Y	Y	M:C26858T	0	0	0	0	0	0	0	0	0.7817	0	0.8008	0.5892	0	0	0	0	0	0	0.8831	0	0	0.6854	0	0.8074
Y	Y	NSP6:G11332A	NA	NA	NA	NA	NA	NA	NA	NA	NA	NA	NA	NA	0.4115	0.4283	0.2233	0.1384	0.1471	0.1514	0.8771	0.7823	0.9262	0.7184	0.7209	0.8305
Y	Y	NSP4:T8986C	NA	NA	NA	NA	NA	NA	NA	NA	NA	NA	NA	NA	0.4078	0.4045	0.2345	0.1517	0.1454	0.1521	0.8757	0.7739	0.9263	0.7441	0.7537	0.8608
Y	Y	NSP5:C10198T	0	0	0	0	0	0	0	0.724	0.6774	0	0.7941	0.5269	0	0	0	0	0	0	0.8684	0.0648	0.9223	0.7452	0.0881	0.8481
Y	Y	NSP9:C12880T	0	0	0	0	0	0	0	0.7218	0.6664	0	0.799	0.544	0	0	0	0	0	0	0.8454	0.0654	0.9157	0.7596	0.0961	0.867
Y	Y	S:C25000T	0	0	0	0	0	0	0.5502	0.7601	0.7479	0.5482	0.819	0.5805	0	0	0	0	0	0	0.8906	0.8109	0.9247	0.7642	0.7514	0.8661
Y	Y	NSP15:A20055G	0	0	0	0	0	0	0	0.7505	0.7168	0	0.8116	0.5638	0	0	0	0	0	0	0.8895	0.0678	0.9307	0.7652	0.1064	0.8538
Y	Y	NS7b:C27807T	0	0	0	0	0	0	0.5929	0.7523	0.7852	0.5335	0.7647	0.5761	0	0	0	0	0	0	0.9031	0.8145	0.9159	0.7731	0.7608	0.8172
Y	Y	NS3:C25584T	0	0	0	0	0	0	0.5967	0.7859	0.7826	0.5737	0.8204	0.6045	0	0	0	0	0	0	0.8971	0.8205	0.9364	0.7745	0.7875	0.8721
Y	Y	NSP12:A15451G	NA	NA	NA	NA	NA	NA	NA	NA	NA	NA	NA	NA	0.4565	0.4641	0.2583	0.146	0.1664	0.1602	0.8598	0.755	0.8988	0.7748	0.7658	0.8816
Y	Y	NS6:A27259C	0	0	0	0	0	0	0.6767	0	0.8515	0.637	0.8597	0.6714	0	0	0	0	0	0	0.9064	0.8002	0	0.7773	0.7296	0.8492
Y	Y	NSP3:C4321T	0	0	0	0	0	0	0	0.7713	0.7344	0	0.808	0.5618	0	0	0	0	0	0	0.8939	0.0767	0.9306	0.7802	0.1124	0.8714
Y	Y	NSP12:C14408T	0.3601	0	0.6177	0.1011	0	0.0773	0.8987	0.9376	0.9324	0.6056	0.8167	0.5878	NA	NA	NA	NA	NA	NA	NA	NA	NA	NA	NA	NA
Y	N	NSP14:T18060C	0.9985	0.9984	0.9991	0.9976	0.9982	0.9981	0.9989	0.9981	0.9992	0.9985	0.9984	0.9976	NA	NA	NA	NA	NA	NA	NA	NA	NA	NA	NA	NA
Y	Y	NSP3:C3037T	0.3829	0	0.6501	0.119	0.0505	0.096	0.8959	0.9357	0.9425	0.6092	0.82	0.5864	NA	NA	NA	NA	NA	NA	NA	NA	NA	NA	NA	NA
Y	N	NSP4:T8782C	0.9998	0.9996	0.9999	0.9994	0.9996	0.9995	0.9991	0.9994	0.9997	0.9995	0.9995	0.9996	NA	NA	NA	NA	NA	NA	NA	NA	NA	NA	NA	NA
N	N	M:A27038G	0	0	0	0	0	0	0	0.7707	0	0	0	0	0	0	0	0	0	0	0	0	0.8855	0.0833	0.0932	0.0382
N	N	N:A28330G	0	0	0	0	0	0	0	0.7501	0	0	0	0	0	0	0	0	0	0	0.0298	0.0632	0.9024	0.0689	0.0669	0.0324
N	N	NSP2:C1627T	0	0	0	0	0	0	0	0.7157	0	0	0	0	0	0	0	0	0	0	0	0	0.878	0.073	0.0814	0.0352
N	N	NSP3:C7528T	0	0	0	0	0	0	0	0.707	0	0	0	0	0	0	0	0	0	0	0	0	0.8727	0.0897	0.0881	0.0406
N	N	NSP3:T8011C	0	0	0	0	0	0	0	0.7496	0	0	0	0	0	0	0	0	0	0	0	0	0.8968	0	0	0
NA' denotes not availablity for Delta-specific or WT-specific mutations.

### Sheet: S3
Table S3. Information on the high-frequency noncoding region mutations, related to Figure 1.
T492I-Promoted Mutation	Fixed Omicron Mutation	Mutation	90-day eWT-T			45-day eWT-T			90-day eWT-I			45-day eWT-I			90-day eDelta-T			45-day eDelta-T			90-day eDelta-I			45-day eDelta-I
			R1	R2	R3	R1	R2	R3	R1	R2	R3	R1	R2	R3	R1	R2	R3	R1	R2	R3	R1	R2	R3	R1	R2	R3
Y	Y	-28271T	NA	NA	NA	NA	NA	NA	NA	NA	NA	NA	NA	NA	0	0	0	0	0	0	0.8707	0.7913	0.8698	0.6927	0.7024	0.7589
Y	Y	A28271T	0	0	0	0.5449	0.7309	0.6432	0.6129	0.7246	0.7974	0.8059	0.8982	0.9128	NA	NA	NA	NA	NA	NA	NA	NA	NA	NA	NA	NA
N	N	A29700G	0	0	0	0	0.6368	0	0	0	0	0	0.7963	0.7351	0	0	0	0	0	0	0	0	0	0	0	0.5805
Y	N	C21T	0	0	0	0	0	0.6565	0.7106	0	0	0.5161	0	0	0	0	0	0	0	0	0	0.735	0	0	0.5532	0
Y	Y	C241T	0.3959	0	0.644	0.4767	0.7447	0.5698	0.8941	0.9411	0.9384	0.774	0.9134	0.931	NA	NA	NA	NA	NA	NA	NA	NA	NA	NA	NA	NA
N	N	C27889T	0	0	0	0	0	0	0	0.7346	0	0	0	0	0	0	0	0	0	0	0.0246	0.0548	0.9196	0.0785	0.0812	0.0348
Y	N	C44T	0	0	0	0.5907	0.7547	0	0	0.7783	0.8631	0.2873	0.9045	0.933	0	0	0	0	0	0	0.8996	0.0599	0.8896	0.6911	0.0724	0.7151
Y	N	∆29734-29760	0	0	0	0	0.572	0	0	0.6526	0.6695	0.1743	0.7704	0.81	0	0	0	0	0	0	0	0	0	0	0	0
Y	Y	T210G	NA	NA	NA	NA	NA	NA	NA	NA	NA	NA	NA	NA	0.2478	0.2643	0.136	0.0727	0.0855	0.0872	0.7778	0.6671	0.8585	0.617	0.6054	0.7541
N	N	T27193C	0	0	0.5005	0	0	0.0479	0.2304	0.1558	0.1246	0.0511	0.0123	0.0228	0.3398	0.3151	0	0.0799	0.0886		0	0	0	0	0	0
N	N	T29742G	0	0	0	0	0	0	0	0	0	0	0	0	0.272	0.3059	0.1619	0.1092	0.0948	0.112	0.0108	0.7244	0.0125	0	0.6512	0
N	N	T2C	0.125	0	0	0	0	0	0	0	0	1	0	0.25	0	0.0179	0	0	0	0.0196	0	0	0	0	0	0
NA' denotes not availablity for Delta-specific or WT-specific mutations.

### Sheet: S4
Table S4.Mutations in the spike RBD region of the predicted predominant strains of the 90-day runs, related to Figure 4.
Genomic site	Mutation Site	eDelta-I, R1	eDelta-I, R2	eDelta-I, R3	eWT-I, R1	eWT-I, R2	eWT-I, R3	Control Delta			Control WT		eWT-T, R3	Control BA.1	Control EG.5.1.1
								eDelta-T, R1	eDelta-T, R2	eDelta-T, R3	eWT-T, R1	eWT-T, R2
22578	339	D	D	D	D	D	D	G	G	G	G	G	G	D	H
22599	346	R	R	T	R	T	R	R	R	R	R	R	R	K	T
22673	371	F	L	F	S	F	F	S	S	S	S	S	S	L	F
22679	373	P	P	P	P	P	P	S	S	S	S	S	S	P	P
22686	375	F	F	F	F	F	F	S	S	S	S	S	S	F	F
22688	376	A	T	A	T	A	A	T	T	T	T	T	T	T	A
22775	405	N	D	N	D	N	N	D	D	D	D	D	D	D	N
22786	408	Y	N	Y	N	Y	Y	N	N	N	N	N	N	N	Y
22813	417	N	N	N	N	N	N	K	K	K	K	K	K	N	N
22882	440	K	K	K	N	K	K	N	N	N	N	N	N	K	K
22898	446	G	S	G	G	G	G	G	G	G	G	G	G	S	S
22917	452	L	L	R	L	R	L	R	R	R	L	L	L	L	L
22992	477	N	N	N	N	N	N	S	S	S	S	S	S	N	N
22995	478	K	K	K	K	K	K	K	K	K	T	T	T	K	K
23013	484	A	A	A	A	A	A	E	E	E	E	E	E	A	A
23018	486	F	F	V	F	V	F	F	F	F	F	F	F	F	P
23040	493	R	R	Q	R	Q	R	Q	Q	Q	Q	Q	Q	R	Q
23048	496	G	S	G	S	G	G	G	G	G	G	G	G	S	G
23055	498	R	R	R	R	R	R	Q	Q	Q	Q	Q	Q	R	R
23063	501	Y	Y	Y	Y	Y	Y	N	N	N	N	N	Y	Y	Y
23075	505	H	H	H	H	H	H	Y	Y	Y	Y	Y	Y	H	H
23202	547	T	K	T	K	T	T	T	T	T	T	T	T	K	T
The spike RBD sequences of the three replicates of eDelta-T do not bear new mutations from the ancestor (Control Delta), and so do two replicates of eWT-T (Control WT).

### Sheet: S5
Table S5. Protein-protein interaction types in different groups, related to Figure 4.
	Hydrophobic interaction	Hydrogen bond	π-stacking (parallel)	π-cation interaction	Salt bridge
Control WT	√	√			√
BA.1	√	√			√
Delta_R1	√	√
Delta_R2	√	√			√
Delta_R3	√	√			√
Control Delta	√	√			√
Control EG.5.1	√	√	√
T492I_R1	√	√		√	√
T492I_R2	√	√			√
T492I_R3	√	√
WT_R3	√	√			√

### Sheet: S6
Table S6. The GISAID IDs of the samples selected to identify the mutations of VOCs, related to Figure 1.
VOC	GISAID
Alpha	EPI_ISL_1934692
Delta	EPI_ISL_4658101
BA.1	EPI_ISL_13469863
BA.2	EPI_ISL_12440195
BA.5	EPI_ISL_18693107
BQ.1	EPI_ISL_17502971
XBB	EPI_ISL_17423793
XBB.1.5	EPI_ISL_18551696
XBB.1.16	EPI_ISL_18669238
XBB.1.9	EPI_ISL_18484831
XBB.2.3	EPI_ISL_18561307
EG.5.1	EPI_ISL_18488243
XBB.1.5.70	EPI_ISL_18654790
HK.3	EPI_ISL_18541853
BA.2.86	EPI_ISL_18621535
JN.1	EPI_ISL_19163918
